# Novel municipal sewage-associated bacterial genomes and their potential in source tracking

**DOI:** 10.1101/2021.07.15.452399

**Authors:** Blake G. Lindner, Brittany Suttner, Roth E. Conrad, Luis M. Rodriguez-R, Janet K. Hatt, Kevin J. Zhu, Joe Brown, Konstantinos T. Konstantinidis

**Author notes:** To whom correspondence should be addressed. Konstantinos T. Konstantinidis, 311 Ferst Drive, ES&T Building, Room 3321, Georgia Institute of Technology. Atlanta, GA, 30332. Department of Environmental Sciences and Engineering, Gillings School of Global Public Health, University of North Carolina at Chapel Hill, North, Carolina, NC 27599, United States.

## Abstract

Little is known about the genomic diversity of raw municipal wastewater (sewage) microbial communities, including to what extent sewage-specific populations exist and how they can be used to improve source attribution and partitioning in sewage-contaminated waters. Herein, we used the influent of three wastewater treatment plants in Atlanta, Georgia (USA) as inoculum in multiple controlled laboratory mesocosms to simulate sewage contamination events and followed these perturbed freshwater microbial communities with metagenomics over a 7-day observational period. We describe 15 abundant non-redundant bacterial metagenome-assembled genomes (MAGs) ubiquitous within all sewage inoculum yet absent from the unperturbed freshwater control at our analytical limit of detection. Tracking the dynamics of populations represented by these MAGs revealed varied decay kinetics, depending on (inferred) phenotypes, e.g., anaerobes decayed faster under the well-aerated incubation conditions. Notably, a portion of these populations show decay patterns similar to common markers, *Enterococcus* and HF183. Comparisons against MAGs from different sources such as human and animal feces, revealed low cross-reactivity, indicating how genomic collections could be used to sensitively identify sewage contamination and partition signal among multiple sources. Overall, our results indicate the usefulness of metagenomic approaches for assessing sewage contamination in waterbodies and provides needed methodologies for doing so.
