## Supplement Tables for "Novel municipal sewage-associated bacterial genomes and their potential in source tracking"

### Sheet: Supp1
Table S1: qPCR specifications and background per MIQE guidelines
Category	Item	Assay 1: HF183/BFDrev	Assay 2: GenBac 16S rRNA
Experimental design
	Definition of experimental and control groups	experimental group= lake water spiked with sewage; control= uninoculated lake water	experimental group= lake water spiked with sewage; control= uninoculated lake water
	Number within each group	experimental groups= 3 biological replicates at each time point; control= 1 at each time point	experimental groups= 3 biological replicates at each time point; control= 1 at each time point
Sample
	Description	Surface water or wastewater samples	Surface water or wastewater samples
	Volume of sample processed	25-50mL	25-50mL
	Processing procedure	Vaccum filtered onto 0.45 um Polycarbonate filters	Vaccum filtered onto 0.45 um Polycarbonate filters
	If frozen--how and how quickly?	Immediately frozen following filtration	Immediately frozen following filtration
	Sample storage conditions and duration	Stored at -80°C for 1-3 months	Stored at -80°C for 1-3 months
Nucleic acid extraction
	Name of kit and details of any modifications	Qiagen PowerFecal Kit with added bead beating step for mechanical cell lysis	Qiagen PowerFecal Kit with added bead beating step for mechanical cell lysis
	Contamination assessment (DNA or RNA)	Process controls with sterile PBS carried through filtration, DNA extraction and qPCR	Process controls with PBS carried through filtration, DNA extraction and qPCR
	Nucleic acid quantification	Qubit HS DNA	Qubit HS DNA
	Instrument and method	Applied Biosystems 7500Fast with absolute quant based on linear fit to standard curve	Applied Biosystems 7500Fast with absolute quant based on linear fit to standard curve
qPCR target information
	Inhibition testing (Cq dilutions, spike, or other)	Cq dilutions	Cq dilutions
	Gene symbol	HF183	GenBac16S
	Amplicon length	167bp	198bp
qPCR oligonucleotides
	In silico specificity screen (BLAST, and so on)	See Converse et al. 2009	See Ritalahti et al. 2006
	Forward primer sequence	HF183: ATCATGAGTTCACATGTCCG	Bac1055Y: AATAAATCATAAACTCCTACGGGAGGCAGCAGT
	Reverse primer sequence	BFDrev: CGTAGGAGTTTGGACCGTGT	Bac1392R: AATAAATCATAACCTAGCTATTACCGCGGCTGCT
	Probe sequence	BFDFAM: CTGAGAGGAAGGTCCCCCACATTGGA	Bac1115Probe: CGGCTAACTMCGTGCCAG
	Location and identity of any modifications	Probe labeled at the 5' end with the reporter dye FAM (6-carboxyfluorescein) and at the 3' end with a non-fluorescent Iowa black quencher (BHQ) with a minor groove binding moiety	Probe labeled at the 5' end with the reporter dye FAM (6-carboxyfluorescein) and at the 3' end with a non-fluorescent Iowa black quencher (BHQ) with a minor groove binding moiety
qPCR protocol
	Complete reaction conditions	6.95uL water, 10uL buffer, .05 uL probe, 1uL primers, 2uL template DNA	6.74uL water, 10uL buffer, .06 uL probe, 1.2uL primers, 2uL template DNA
	Reaction volume and amount of RNA/cDNA/DNA	20 uL	20 uL
	Primer, probe, Mg++ and dNTP concentrations	0.25 uM primer and prob, standard Mg++ and dNTP concentration of TaqMan Universal PCR Master Mix (Applied Biosystems)	0.3 uM primer and prob, standard Mg++ and dNTP concentration of TaqMan Universal PCR Master Mix (Applied Biosystems)
	Buffer/kit catalogue no. and manufacturer	TaqMan Universal PCR Master Mix (Applied Biosystems cat. no. 4305719)	TaqMan Universal PCR Master Mix (Applied Biosystems cat. no. 4305719)
	Complete thermocycling parameters	2 min at 50 °C, 10 min at 95 °C, and 40 cycles of 15 sec at 95 °C and 60 sec at 60 °C	2 min at 50 °C, 10 min at 95 °C, and 40 cycles of 15 sec at 95 °C and 60 sec at 60 °C
	Manufacturer of qPCR instrument	AppliedBiosystems	AppliedBiosystems
qPCR validation
	Evidence of optimization (from gradients)	Initial annealing temperature gradient tested at 50, 55, and 60°C with endpoint PCR	Initial annealing temperature gradient tested at 50, 55, and 60°C with endpoint PCR
	Calibration curves with slope and y intercept	slope= -3.67 ; y-int= 39.52	slope= -3.87 ; y-int= 43.96
	PCR efficiency calculated from slope	87.9	81.21
	r² of calibration curve	1	1
	Linear dynamic range	44.6 to 4.46E7 copies/uL	336 to 3.36E7 copies/uL
	Cq variation at LOD	0.89	2.29
	95% CIs throughout range	(+/-) 0.77, 0.40, 0.14, 0.12, 0.13, 0.87, 0.17	(+/-) 0.30, 0.43, 0.52, 0.27, 0.10, 0.45
	Evidence for LOD	0% failed reactions occured at the 44.6 copies/uL concentration	0% failed reactions occured at the 3,360 copies/uL concentration
Data analysis
	qPCR analysis program (source, version)	AppliedBiosystems 7500 Fast software v2.0.3 (2009)	AppliedBiosystems 7500 Fast software v2.0.3 (2009)
	Method of Cq determination	Absolute quant based on linear fit to standard curve	Absolute quant based on linear fit to standard curve
	Outlier identification and disposition	None of the values were discarded	None of the values were discarded
	Results of no-template controls	Not detected	Not detected
	Description of normalization method	counts normalized for DNA elution volume, DNA dilution, and sample volume	counts normalized for DNA elution volume, DNA dilution, and sample volume
	Number and stage (reverse transcription or qPCR) of technical replicates	3 technical replicates per sample	3 technical replicates per sample

### Sheet: Supp2
Table S2: Overview of inocula, timeseries and control metagenomes and metadata
	QC			Nonpareil		MicrobeCensus		16S rRNA		Est. Cell Density (cell/mL)
Sample	Reads after Trimming	Total size (bp)	Q_avg	C	diversity*	AGS (bp)	GEQ	Seq.Depth (X)	ACN	Total	LOD
Control	11463922	1471918508	38.2124	0.366934	21.0063	3.31312e+06	444.27	993.754	2.23682	482827	114.505
SewershedA_D0	17529148	2298389639	36.9029	0.375793	21.4227	2.93985e+06	781.806	4712.79	6.02809	1.97735e+07	2700
SewershedA_D1	9802944	1457670236	36.0615	0.586342	19.3332	3.15769e+06	461.625	2977.66	6.45038	1.82659e+08	42000
SewershedA_D4	11637680	1704065372	36.6173	0.605526	19.5778	4.97097e+06	342.803	1570.04	4.58001	3.25879e+07	10000
SewershedA_D7	12653954	1767446751	36.798	0.671708	19.2391	5.32881e+06	331.678	1166.35	3.51651	2.60732e+06	830
SewershedA_Inoculum	21312822	2965587547	36.8888	0.4203	21.3781	3.22415e+06	919.805	5457.82	5.93367	1.06671e+09	120000
SewershedB_D0	13919106	1968120295	36.6559	0.466921	20.5091	3.07408e+06	640.231	2540.82	3.9686	1.67604e+08	28000
SewershedB_D1	15918464	2261252697	36.8373	0.542114	20.1586	2.78503e+06	811.932	3782.46	4.65859	1.49891e+08	19000
SewershedB_D4	15747882	2125380067	36.9036	0.492123	20.5468	5.02287e+06	423.14	1786.7	4.22247	4.67979e+07	12000
SewershedB_D7	14285630	2028108839	36.8655	0.421797	20.9468	4.18644e+06	484.447	1635.74	3.37652	4.09596e+06	890
SewershedB_Inoculum	26933616	3514907213	36.7898	0.548743	20.5531	2.96096e+06	1187.08	4842.91	4.07967	1.99002e+09	180000
SewershedC_D0	12089418	1782709320	36.4506	0.361768	21.2195	2.92686e+06	609.085	2876.48	4.72262	2.51463e+07	4300
SewershedC_D1	11138172	1625624244	36.3109	0.445232	20.6013	3.47796e+06	467.407	2484.49	5.31546	6.90951e+07	16000
SewershedC_D4	14006342	2004034071	36.7122	0.38848	21.1675	3.68824e+06	543.357	2222.95	4.09114	1.92744e+06	370
SewershedC_D7	12556766	1754667636	36.5968	0.51593	20.1998	3.62352e+06	484.244	1427.56	2.94802	516656	110
SewershedC_Inoculum	22499886	3284587535	36.6307	0.52362	20.8026	3.04232e+06	1079.63	6268.37	5.80602	1.76567e+08	17000
* - Nonpareil's diversity metric measures on natural log scale.

### Sheet: Supp3
	Table S3A								Table S3B									Table S3C
	Average sequencing depth and truncated average sequencing depth.								Relative abundances and expected detection according to LOD definition used herein.									Information on close relatives of target genomes.
	Feature ID	Reads Subtracted (%)	Expected Seq. Depth (X)	Observed Avg. Seq. Depth (X)	Observed Truncated Avg. Seq. Depth (X)	Avg. Seq. Depth % Error	T.A.D. % Error		Feature ID	Genome Size (bp)	Metagenome Size (bp)	Other genotypes of the same species present?	Reads Subtracted (%)	Expected Rel. Abd. (%DNA)	Detection Expected?	Detection Observed?		ID	Other close relatives according to CAMI Gold Standard Taxonomic Profile?	Number of close relatives	Avg ANI (%)	Avg Rel. Abd (%)
	Genome1	0	2.20995	3.02625	2.41011	0.369378	0.0905737		Genome1	4944693	14971780500	TRUE	0	0.000729873	TRUE	TRUE		Genome1	Y	2	91	0.1
	Genome2		0.594418	0.928485	0.420179	0.562007	0.293125		Genome2	4448889	14951547450	FALSE		0.000176871	TRUE	TRUE		Genome2	N	0	NA	NA
	Genome3		2.75955	3.43997	2.74145	0.246566	0.00655974		Genome3	4653906	14915127960	TRUE		0.000861052	TRUE	TRUE		Genome3	Y	1	88	0.6
	Genome4		1.71518	1.81662	1.46944	0.0591398	0.143274		Genome4	4877329	1.48767e+10	TRUE		0.000562323	TRUE	TRUE		Genome4	Y	10	81	0.2
	Genome5		1.53987	1.53014	1.29062	0.00631855	0.161864		Genome5	3692460	14836623726	FALSE		0.000383234	TRUE	TRUE		Genome5	N	0	NA	NA
	Genome1	0.5	1.10497	1.99556	1.29751	0.805979	0.174248		Genome1	4944693	14971780500	TRUE	0.5	0.000364937	TRUE	TRUE
	Genome2		0.297209	0.610057	0.16422	1.05262	0.44746		Genome2	4448889	14951547450	FALSE		8.84357e-05	TRUE	TRUE
	Genome3		1.37978	1.92695	1.37105	0.396569	0.00632818		Genome3	4653906	14915127960	TRUE		0.000430526	TRUE	TRUE
	Genome4		0.85759	0.937287	0.664171	0.092931	0.225538		Genome4	4877329	1.48767e+10	TRUE		0.000281161	TRUE	TRUE
	Genome5		0.769934	0.755179	0.570636	0.0191638	0.258851		Genome5	3692460	14836623726	FALSE		0.000191617	TRUE	TRUE
	Genome1	0.9	0.220995	1.1662	0.399513	4.27705	0.807796		Genome1	4944693	14971780500	TRUE	0.9	7.29873e-05	TRUE	TRUE
	Genome2		0.0594418	0.388194	ND	5.53066	NA		Genome2	4448889	14951547450	FALSE		1.76871e-05	FALSE	FALSE
	Genome3		0.275955	0.894469	0.280456	2.24135	0.0163095		Genome3	4653906	14915127960	TRUE		8.61052e-05	TRUE	TRUE
	Genome4		0.171518	0.294793	DNQ	0.718729	NA		Genome4	4877329	1.48767e+10	TRUE		5.62323e-05	TRUE	TRUE
	Genome5		0.153987	0.179754	0.02948	0.167334	0.808555		Genome5	3692460	14836623726	FALSE		3.83234e-05	TRUE	TRUE
	Genome1	0.95	0.110497	1.06572	0.284981	8.64478	1.57908		Genome1	4944693	14971780500	TRUE	0.95	3.64937e-05	TRUE	TRUE
	Genome2		0.0297209	0.356964	ND	11.0105	NA		Genome2	4448889	14951547450	FALSE		8.84357e-06	FALSE	FALSE
	Genome3		0.137978	0.765216	0.138468	4.54594	0.00355386		Genome3	4653906	14915127960	TRUE		4.30526e-05	TRUE	TRUE
	Genome4		0.085759	0.214535	ND	1.5016	NA		Genome4	4877329	1.48767e+10	TRUE		2.81161e-05	FALSE	FALSE
	Genome5		0.0769934	0.106993	ND	0.389639	NA		Genome5	3692460	14836623726	FALSE		1.91617e-05	FALSE	FALSE
	Genome1	0.99	0.0220995	0.981504	0.195539	43.413	7.84814		Genome1	4944693	14971780500	TRUE	0.99	7.29873e-06	FALSE	TRUE
	Genome2		0.00594418	0.336994	ND	55.6931	NA		Genome2	4448889	14951547450	FALSE		1.76871e-06	FALSE	FALSE
	Genome3		0.0275955	0.662736	DNQ	23.0161	NA		Genome3	4653906	14915127960	TRUE		8.61052e-06	FALSE	TRUE
	Genome4		0.0171518	0.15031	ND	7.76351	NA		Genome4	4877329	1.48767e+10	TRUE		5.62323e-06	FALSE	FALSE
	Genome5		0.0153987	0.049229	ND	2.19696	NA		Genome5	3692460	14836623726	FALSE		3.83234e-06	FALSE	FALSE
	Notes:
	ND = "Not Detected" ; DNQ = "Detected not Quantified"

### Sheet: Supp4
	Table S4: Sewage-associated populations and potential links to major genome catalogues.
	Sewage-Associated Populations			FastANI Search
	Population #	Confident Taxonomy (p<0.05)		Human Gut	Chicken Gut	Waste-water	Built Env.	Aquatic	Included in Source Attribution and Partitioning Exercise?
	01	Genus:	Arcobacter			x			Yes
	03	Genus:	Acinetobacter	x	x	x			No
	04	Genus:	Aeromonas						Yes
	13	Class:	Bacteroidia	x					Yes
	15	Species:	A. caviae	x					Yes
	18	Genus:	Cloacibacterium			x			Yes
	19	Family:	Campylobacteraceae						Yes
	28	Order:	Neisseriales	x					Yes
	29	Genus:	Moraxella	x		x	x	x	Yes
	30	Species:	A. temperans	x					Yes
	33	Genus:	Flavobacterium						Yes
	43	Species:	P. copri	x		x			Yes
	44	Species:	B. vulgatus	x	x				No
	47	Family:	Aeromonadaceae						Yes
	49	Species:	R. pingtungensis			x			Yes
				Notes:
				"Wastewater" refers to biological wastewater treatment (e.g., AS or AD).
				'x' denotes >=95% ANI match to a genome from one of the catalogues referenced.
				Only catagories with matches are shown.

### Sheet: Supp5
Table S5: Genomes of human bacterial pathogens included in reference database as recovered from PATRIC.
1076 strains across 722 species records indicating etilogical agents in infection.
		132 strains across 88 species were detected across the experimental samples.
				Across 42 genera.
Species with strains in database:		Species with strains detected:		Genera represented in detections:
Abiotrophia defectiva		Acidaminococcus intestini		Acidaminococcus
Acetobacter sp.		Acinetobacter johnsonii		Acinetobacter
Acetomicrobium hydrogeniformans		Acinetobacter junii		Alistipes
Acholeplasma sp.		Acinetobacter parvus		Anaerobutyricum
Achromobacter piechaudii		Alistipes finegoldii		Anaerostipes
Achromobacter xylosoxidans		Alistipes onderdonkii		Arcobacter
Acidaminococcus intestini		Alistipes putredinis		Azospirillum
Acidaminococcus sp.		Alistipes shahii		Bacteroidales
Acidiphilium sp.		Alistipes sp.		Bacteroides
Acinetobacter baumannii		Anaerobutyricum hallii		Bifidobacterium
Acinetobacter beijerinckii		Anaerostipes hadrus		Bilophila
Acinetobacter bereziniae		Arcobacter butzleri		Blautia
Acinetobacter gerneri		Azospirillum sp.		Burkholderiales
Acinetobacter gyllenbergii		Bacteroidales bacterium		Citrobacter
Acinetobacter haemolyticus		Bacteroides caccae		Clostridiales
Acinetobacter johnsonii		Bacteroides cellulosilyticus		Clostridium
Acinetobacter junii		Bacteroides coprocola		Coprococcus
Acinetobacter lwoffii		Bacteroides coprophilus		Dialister
Acinetobacter parvus		Bacteroides dorei		Dorea
Acinetobacter radioresistens		Bacteroides eggerthii		Enhydrobacter
Acinetobacter schindleri		Bacteroides faecis		Escherichia
Acinetobacter soli		Bacteroides finegoldii		Eubacterium
Acinetobacter sp.		Bacteroides fragilis		Faecalibacterium
Acinetobacter ursingii		Bacteroides intestinalis		Flavonifractor
Actinobacillus ureae		Bacteroides massiliensis		Klebsiella
Actinobaculum schaalii		Bacteroides ovatus		Lachnospiraceae
Actinobaculum sp.		Bacteroides plebeius		Megamonas
Actinomadura madurae		Bacteroides salyersiae		Mitsuokella
Actinomyces cardiffensis		Bacteroides sp.		Moraxella
Actinomyces coleocanis		Bacteroides stercoris		Odoribacter
Actinomyces dentalis		Bacteroides thetaiotaomicron		Oscillibacter
Actinomyces europaeus		Bacteroides uniformis		Parabacteroides
Actinomyces georgiae		Bacteroides xylanisolvens		Paraprevotella
Actinomyces gerencseriae		Bifidobacterium longum		Parasutterella
Actinomyces johnsonii		Bilophila wadsworthia		Phascolarctobacterium
Actinomyces massiliensis		Blautia sp.		Prevotella
Actinomyces odontolyticus		Blautia wexlerae		Propionibacterium
Actinomyces oris		Burkholderiales bacterium		Roseburia
Actinomyces sp.		Citrobacter sp.		Ruminococcus
Actinomyces urogenitalis		Clostridiales sp.		Shigella
Actinomyces viscosus		Clostridium sp.		Subdoligranulum
Actinotignum schaalii		Coprococcus comes		Sutterella
Actinotignum urinale		Coprococcus sp.
Adlercreutzia equolifaciens		Dialister invisus
Aerococcus christensenii		Dorea formicigenerans
Aerococcus urinae		Dorea longicatena
Aerococcus viridans		Enhydrobacter aerosaccus
Aeromicrobium massiliense		Escherichia coli
Aeromonas sp.		Eubacterium rectale
Afipia felis		Eubacterium siraeum
Aggregatibacter actinomycetemcomitans		Eubacterium sp.
Aggregatibacter aphrophilus		Eubacterium ventriosum
Aggregatibacter segnis		Faecalibacterium cf.
Aggregatibacter sp.		Faecalibacterium prausnitzii
Aliarcobacter faecis		Faecalibacterium sp.
Alistipes finegoldii		Flavonifractor plautii
Alistipes inops		Klebsiella oxytoca
Alistipes onderdonkii		Klebsiella pneumoniae
Alistipes putredinis		Lachnospiraceae bacterium
Alistipes shahii		Megamonas hypermegale
Alistipes sp.		Mitsuokella multacida
Alloiococcus otitis		Moraxella osloensis
Alloscardovia omnicolens		Odoribacter laneus
Amycolatopsis benzoatilytica		Oscillibacter sp.
Anaerobutyricum hallii		Parabacteroides merdae
Anaerococcus hydrogenalis		Parabacteroides sp.
Anaerococcus lactolyticus		Paraprevotella clara
Anaerococcus prevotii		Parasutterella excrementihominis
Anaerococcus sp.		Phascolarctobacterium faecium
Anaerococcus tetradius		Phascolarctobacterium sp.
Anaerococcus vaginalis		Prevotella copri
Anaerofustis stercorihominis		Prevotella sp.
Anaeroglobus geminatus		Prevotella stercorea
Anaerostipes caccae		Propionibacterium sp.
Anaerostipes hadrus		Roseburia hominis
Anaerostipes sp.		Roseburia intestinalis
Anaerotruncus colihominis		Roseburia inulinivorans
Anaerotruncus sp.		Roseburia sp.
Anaplasma phagocytophilum		Ruminococcus bicirculans
Arcanobacterium sp.		Ruminococcus bromii
Arcobacter butzleri		Ruminococcus lactaris
Atopobium minutum		Ruminococcus obeum
Atopobium parvulum		Ruminococcus sp.
Atopobium rimae		Ruminococcus torques
Atopobium vaginae		Shigella flexneri
Aureimonas altamirensis		Shigella sonnei
Azospirillum sp.		Subdoligranulum sp.
Bacillus alcalophilus		Sutterella wadsworthensis
Bacillus smithii
Bacillus sp.
Bacillus timonensis
Bacteroidales bacterium
Bacteroides caccae
Bacteroides cellulosilyticus
Bacteroides clarus
Bacteroides coprocola
Bacteroides coprophilus
Bacteroides dorei
Bacteroides eggerthii
Bacteroides faecis
Bacteroides finegoldii
Bacteroides fluxus
Bacteroides fragilis
Bacteroides intestinalis
Bacteroides massiliensis
Bacteroides nordii
Bacteroides ovatus
[Bacteroides] pectinophilus
Bacteroides pectinophilus
Bacteroides plebeius
Bacteroides pyogenes
Bacteroides salyersiae
Bacteroides sp.
Bacteroides stercoris
Bacteroides thetaiotaomicron
Bacteroides uniformis
Bacteroides ureolyticus
Bacteroides xylanisolvens
Bacteroidetes oral
Bartonella ancashensis
Bartonella bacilliformis
Bartonella henselae
Bartonella quintana
Bartonella rochalimae
Bifidobacterium angulatum
Bifidobacterium bifidum
Bifidobacterium breve
Bifidobacterium gallicum
Bifidobacterium kashiwanohense
Bifidobacterium longum
Bifidobacterium pseudolongum
Bifidobacterium scardovii
Bifidobacterium thermophilum
Bilophila sp.
Bilophila wadsworthia
Blautia hansenii
Blautia hydrogenotrophica
Blautia sp.
Blautia wexlerae
Bordetella hinzii
Bordetella holmesii
Bordetella pertussis
Borrelia crocidurae
Borrelia duttonii
Borrelia hermsii
Borrelia recurrentis
Borreliella bavariensis
Brachyspira sp.
Brevibacillus sp.
Brevibacterium casei
Brevibacterium mcbrellneri
Brevibacterium sp.
Brucella melitensis
Bulleidia extructa
Burkholderiales bacterium
Burkholderia mallei
Burkholderia pseudomallei
Butyrivibrio crossotus
Butyrivibrio fibrisolvens
Butyrivibrio sp.
Campylobacter concisus
Campylobacter fetus
Campylobacter gracilis
Campylobacter hominis
Campylobacter jejuni
Campylobacter rectus
Campylobacter showae
Campylobacter upsaliensis
Campylobacter ureolyticus
Candidate division TM7
Candidatus Mycoplasma
Candidatus Nanosynbacter
Capnocytophaga gingivalis
Capnocytophaga ochracea
Capnocytophaga sp.
Capnocytophaga sputigena
Cardiobacterium hominis
Cardiobacterium valvarum
Catonella morbi
Cedecea davisae
Cellulomonas flavigena
Cellulomonas sp.
Centipeda periodontii
Cetobacterium somerae
Chlamydia trachomatis
Chryseobacterium gleum
Chryseobacterium indologenes
Chryseobacterium oranimense
Citrobacter koseri
Citrobacter sp.
Citrobacter youngae
Clostridiaceae bacterium
Clostridiales bacterium
Clostridiales sp.
Clostridium argentinense
Clostridium asparagiforme
Clostridium baratii
Clostridium bartlettii
Clostridium bolteae
Clostridium botulinum
Clostridium celatum
Clostridium clostridioforme
Clostridium hathewayi
Clostridium hiranonis
Clostridium hylemonae
Clostridium leptum
Clostridium methylpentosum
Clostridium nexile
Clostridium novyi
Clostridium ramosum
[Clostridium] saccharogumia
Clostridium saccharolyticum-like
Clostridium scindens
Clostridium senegalense
Clostridium sp.
Clostridium spiroforme
Clostridium sporogenes
Clostridium symbiosum
Collinsella aerofaciens
Collinsella intestinalis
Collinsella sp.
Collinsella stercoris
Comamonas kerstersii
Coprobacillus sp.
Coprobacter fastidiosus
Coprobacter secundus
Coprococcus catus
Coprococcus comes
Coprococcus eutactus
Coprococcus sp.
Coriobacteriaceae bacterium
Corynebacterium accolens
Corynebacterium afermentans
Corynebacterium ammoniagenes
Corynebacterium amycolatum
Corynebacterium argentoratense
Corynebacterium atypicum
Corynebacterium aurimucosum
Corynebacterium diphtheriae
Corynebacterium durum
Corynebacterium falsenii
Corynebacterium freiburgense
Corynebacterium freneyi
Corynebacterium genitalium
Corynebacterium glucuronolyticum
Corynebacterium halotolerans
Corynebacterium imitans
Corynebacterium jeikeium
Corynebacterium kroppenstedtii
Corynebacterium lipophiloflavum
Corynebacterium lowii
Corynebacterium massiliense
Corynebacterium matruchotii
Corynebacterium minutissimum
Corynebacterium oculi
Corynebacterium propinquum
Corynebacterium pseudogenitalium
Corynebacterium riegelii
Corynebacterium simulans
Corynebacterium singulare
Corynebacterium sputi
Corynebacterium striatum
Corynebacterium tuscaniense
Corynebacterium ureicelerivorans
Corynebacterium xerosis
Cronobacter condimenti
Cronobacter dublinensis
Cronobacter malonaticus
Cronobacter sakazakii
Cronobacter universalis
Cryptobacterium curtum
Cutibacterium avidum
Cutibacterium granulosum
Deinococcus sp.
Dermacoccus sp.
Desmospora sp.
Desulfobulbus sp.
Desulfomicrobium baculatum
Desulfovibrio fairfieldensis
Desulfovibrio piger
Desulfovibrio sp.
Devosia sp.
Dialister invisus
Dialister micraerophilus
Dialister microaerophilus
Dialister sp.
Dialister succinatiphilus
Dorea formicigenerans
Dorea longicatena
Dorea sp.
Dysgonomonas capnocytophagoides
Dysgonomonas gadei
Dysgonomonas mossii
Eggerthella lenta
Eggerthella sp.
Eggerthia catenaformis
Ehrlichia chaffeensis
Eikenella corrodens
Elizabethkingia anophelis
Empedobacter brevis
Enhydrobacter aerosaccus
Enterobacter cancerogenus
Enterobacter hormaechei
Enterobacteriaceae bacterium
Enterococcus faecalis
Enterococcus faecium
Enterococcus gilvus
Enterococcus italicus
Enterococcus pallens
Enterococcus sp.
Eremococcus coleocola
Erysipelotrichaceae bacterium
Escherichia coli
Escherichia fergusonii
Eubacterium biforme
Eubacterium brachy
Eubacterium cylindroides
Eubacterium dolichum
Eubacterium hallii
Eubacterium infirmum
Eubacterium ramulus
[Eubacterium] rectale
Eubacterium saburreum
Eubacterium saphenum
Eubacterium siraeum
Eubacterium sp.
Eubacterium ventriosum
Eubacterium yurii
Facklamia sourekii
Faecalibacterium cf.
Faecalibacterium prausnitzii
Faecalibacterium sp.
Finegoldia magna
Flavonifractor plautii
Francisella tularensis
Fretibacterium fastidiosum
Fusobacterium gonidiaformans
Fusobacterium mortiferum
Fusobacterium nucleatum
Fusobacterium periodonticum
Fusobacterium sp.
Fusobacterium ulcerans
Fusobacterium varium
Gardnerella vaginalis
Gemella bergeriae
Gemella haemolysans
Gemella moribillum
Gemella sanguinis
Gordonibacter pamelaeae
Granulicatella adiacens
Granulicatella elegans
Grimontia hollisae
Haemophilus aegyptius
Haemophilus haemolyticus
Haemophilus pittmaniae
Haemophilus sp.
Haemophilus sputorum
Halomonas stevensii
Helicobacter bilis
Helicobacter canadensis
Helicobacter canis
Helicobacter cinaedi
Helicobacter fennelliae
Helicobacter pullorum
Helicobacter pylori
Helicobacter suis
Helicobacter winghamensis
Herbaspirillum sp.
Holdemania filiformis
Hyphomonas polymorpha
Jonquetella anthropi
Kingella denitrificans
Kingella kingae
Kingella oralis
Klebsiella oxytoca
Klebsiella pneumoniae
Kluyvera ascorbata
Kurthia sp.
Lachnoanaerobaculum sp.
Lachnospiraceae bacterium
Lachnospiraceae oral
Lactobacillus acidophilus
Lactobacillus amylolyticus
Lactobacillus antri
Lactobacillus brevis
Lactobacillus coleohominis
Lactobacillus crispatus
Lactobacillus fermentum
Lactobacillus gasseri
Lactobacillus gastricus
Lactobacillus hilgardii
Lactobacillus hominis
Lactobacillus iners
Lactobacillus jensenii
Lactobacillus kalixensis
Lactobacillus kisonensis
Lactobacillus oris
Lactobacillus parabuchneri
Lactobacillus parafarraginis
Lactobacillus plantarum
Lactobacillus reuteri
Lactobacillus saerimneri
Lactobacillus salivarius
Lactobacillus senioris
Lactobacillus ultunensis
Lactobacillus vaginalis
Lautropia mirabilis
Legionella anisa
Legionella birminghamensis
Legionella tucsonensis
Leifsonia xyli
Leptospira borgpetersenii
Leptospira interrogans
Leptospira kirschneri
Leptospira licerasiae
Leptospira mayottensis
Leptospira noguchii
Leptospira santarosai
Leptospira sp.
Leptospira weilii
Leptospira wolffii
Leptotrichia goodfellowii
Leptotrichia shahii
Leptotrichia sp.
Leptotrichia wadei
Ligilactobacillus agilis
Listeria fleischmannii
Listeria grayi
Listeria newyorkensis
Mageeibacillus indolicus
Marvinbryantia formatexigens
Massilia timonae
Megamonas hypermegale
Megasphaera genomosp.
Megasphaera lornae
Megasphaera sp.
Mesorhizobium sp.
Mitsuokella multacida
Mitsuokella sp.
Mobiluncus curtisii
Mobiluncus mulieris
Moraxella catarrhalis
Moraxella osloensis
Morganella morganii
Mycobacterium colombiense
Mycobacterium fortuitum
Mycobacterium genavense
Mycobacterium gordonae
Mycobacterium haemophilum
Mycobacterium heckeshornense
Mycobacterium intracellulare
Mycobacterium kansasii
Mycobacterium kyorinense
Mycobacterium marinum
Mycobacterium nebraskense
Mycobacterium orygis
Mycobacterium parascrofulaceum
Mycobacterium septicum
Mycobacterium simiae
Mycobacterium sp.
Mycobacterium tuberculosis
Mycobacterium ulcerans
Mycobacterium vaccae
Mycobacterium xenopi
Mycolicibacter arupensis
Mycolicibacter heraklionensis
Mycolicibacterium elephantis
Mycolicibacterium hassiacum
Mycolicibacterium iranicum
Mycolicibacterium llatzerense
Mycolicibacterium obuense
Mycolicibacterium phlei
Mycoplasma genitalium
Mycoplasma orale
Mycoplasma penetrans
Mycoplasma pneumoniae
Mycoplasma sp.
Myroides injenensis
Myroides odoratimimus
Neisseria bacilliformis
Neisseria elongata
Neisseria flavescens
Neisseria gonorrhoeae
Neisseria macacae
Neisseria mucosa
Neisseria polysaccharea
Neisseria sicca
Neisseria sp.
Neisseria subflava
Neisseria wadsworthii
Nesterenkonia jeotgali
Nocardia aobensis
Nocardia arizonensis
Nocardia concava
Nocardia exalbida
Nocardia farcinica
Nocardia higoensis
Nocardia niigatensis
Nocardia paucivorans
Nocardia transvalensis
Nocardia veterana
Nocardiopsis synnemataformans
Oceanobacillus caeni
Oceanobacillus sp.
Odoribacter laneus
Odoribacter sp.
Oligella ureolytica
Oligella urethralis
Olsenella sp.
Oribacterium sinus
Oribacterium sp.
Orientia chuto
Orientia tsutsugamushi
Oscillibacter sp.
Oxalobacter formigenes
Paenibacillus massiliensis
Paenibacillus mucilaginosus
Paenibacillus sanguinis
Paenibacillus senegalensis
Paenibacillus sp.
Paeniclostridium sordellii
Pandoraea pnomenusa
Pannonibacter phragmitetus
Pantoea vagans
Parabacteroides goldsteinii
Parabacteroides johnsonii
Parabacteroides merdae
Parabacteroides sp.
Paracoccus sanguinis
Paraprevotella clara
Paraprevotella xylaniphila
Parascardovia denticolens
Parasutterella excrementihominis
Parvimonas micra
Pasteurella dagmatis
Pediococcus acidilactici
Pelistega indica
Peptoniphilus duerdenii
Peptoniphilus harei
Peptoniphilus lacrimalis
Peptoniphilus mikwangii
Peptoniphilus senegalensis
Peptoniphilus sp.
Peptoniphilus timonensis
Peptostreptococcaceae bacterium
Peptostreptococcus anaerobius
Peptostreptococcus stomatis
Phascolarctobacterium faecium
Phascolarctobacterium sp.
Photorhabdus asymbiotica
Phytobacter ursingii
Plesiomonas shigelloides
Porphyromonas endodontalis
Porphyromonas gingivalis
Porphyromonas somerae
Porphyromonas sp.
Prevotella amnii
Prevotella bergensis
Prevotella bivia
Prevotella buccae
Prevotella buccalis
Prevotella copri
Prevotella dentalis
Prevotella denticola
Prevotella disiens
Prevotella enoeca
Prevotella maculosa
Prevotella marshii
Prevotella melaninogenica
Prevotella micans
Prevotella multiformis
Prevotella multisaccharivorax
Prevotella nanceiensis
Prevotella nigrescens
Prevotella oralis
Prevotella oris
Prevotella pallens
Prevotella rara
Prevotella saccharolytica
Prevotella salivae
Prevotella sp.
Prevotella stercorea
Prevotella tannerae
Prevotella timonensis
Prevotella veroralis
Propionibacterium acidifaciens
Propionibacterium acnes
[Propionibacterium] humerusii
Propionibacterium sp.
Proteus mirabilis
Proteus penneri
Providencia alcalifaciens
Providencia rustigianii
Pseudoglutamicibacter albus
Pseudoramibacter alactolyticus
Ralstonia mannitolilytica
Ralstonia sp.
Rhodovulum sp.
Rickettsia conorii
Rickettsia honei
Rickettsia prowazekii
Roseburia hominis
Roseburia intestinalis
Roseburia inulinivorans
Roseburia sp.
Roseomonas cervicalis
Rothia dentocariosa
Ruminococcaceae bacterium
Ruminococcus bicirculans
Ruminococcus bromii
Ruminococcus callidus
Ruminococcus champanellensis
[Ruminococcus] gnavus
Ruminococcus gnavus
Ruminococcus lactaris
Ruminococcus obeum
Ruminococcus sp.
Ruminococcus torques
Salmonella enterica
Sanguibacteroides justesenii
Sanguibacter sp.
Scardovia inopinata
Schaalia georgiae
Schaalia meyeri
Segniliparus rotundus
Segniliparus rugosus
Selenomonas artemidis
Selenomonas flueggei
Selenomonas noxia
Selenomonas sp.
Selenomonas sputigena
Senegalimassilia anaerobia
Serratia odorifera
Shewanella mangrovi
Shigella flexneri
Shigella sonnei
Shuttleworthia satelles
Simonsiella muelleri
Slackia exigua
Sneathia vaginalis
Solobacterium moorei
Sphingobacterium spiritivorum
Sphingobacterium thalpophilum
Sphingobium yanoikuyae
Sporosarcina newyorkensis
Staphylococcus arlettae
Staphylococcus aureus
Staphylococcus auricularis
Staphylococcus capitis
Staphylococcus cohnii
Staphylococcus epidermidis
Staphylococcus haemolyticus
Staphylococcus hominis
Staphylococcus lugdunensis
Staphylococcus massiliensis
Staphylococcus saprophyticus
Staphylococcus simulans
Staphylococcus sp.
Staphylococcus xylosus
Streptobacillus moniliformis
Streptococcus australis
Streptococcus downei
Streptococcus dysgalactiae
Streptococcus equi
Streptococcus equinus
Streptococcus gallolyticus
Streptococcus ictaluri
Streptococcus infantis
Streptococcus massiliensis
Streptococcus mutans
Streptococcus oralis
Streptococcus parasanguinis
Streptococcus peroris
Streptococcus pneumoniae
Streptococcus pseudopneumoniae
Streptococcus pseudoporcinus
Streptococcus pyogenes
Streptococcus sanguinis
Streptococcus sobrinus
Streptococcus sp.
Streptococcus suis
Streptococcus thermophilus
Streptococcus urinalis
Streptococcus vestibularis
Streptomyces leeuwenhoekii
Streptomyces somaliensis
Streptomyces xiamenensis
Subdoligranulum sp.
Succinatimonas hippei
Sutterella parvirubra
Sutterella sp.
Sutterella wadsworthensis
Tannerella forsythia
Tannerella sp.
Tatumella ptyseos
Terrisporobacter othiniensis
Tissierellia bacterium
Treponema denticola
Treponema lecithinolyticum
Treponema pallidum
Treponema phagedenis
Treponema vincentii
Trueperella bernardiae
Trueperella pyogenes
Turicibacter sanguinis
Turicibacter sp.
Varibaculum cambriense
Veillonella atypica
Veillonella dispar
Veillonella montpellierensis
Veillonella sp.
Vibrio cholerae
Vibrio fluvialis
Weissella paramesenteroides
Wolinella succinogenes
Xanthomonas sp.
Yersinia bercovieri
Yersinia intermedia
Yersinia kristensenii
Yersinia pestis
Yersinia pseudotuberculosis
Yokenella regensburgei

### Sheet: Supp6
Table S6: Summary of bacterial pathogenic genomes detected across inocula and timeseries metagenomes, sorted by genera.
Metagenome	control	A_RAW	A_D0	A_D1	A_D4	A_D7	B_RAW	B_D0	B_D1	B_D4	B_D7	C_RAW	C_D0	C_D1	C_D4	C_D7
Strain Detects:	0	63	61	20	1	1	38	25	27	1	0	129	61	20	1	0
Genera Detects:	0	22	22	10	1	1	10	8	10	1	0	42	17	8	1	0
Genera Detected:		Acidaminococcus	Acidaminococcus	Acinetobacter	Acinetobacter	Acinetobacter	Acinetobacter	Acinetobacter	Acinetobacter	Acinetobacter		Acidaminococcus	Acidaminococcus	Acinetobacter	Acinetobacter
		Acinetobacter	Acinetobacter	Alistipes			Alistipes	Alistipes	Alistipes			Acinetobacter	Acinetobacter	Alistipes
		Alistipes	Alistipes	Arcobacter			Bacteroides	Bacteroides	Arcobacter			Alistipes	Alistipes	Bacteroides
		Arcobacter	Arcobacter	Bacteroides			Enhydrobacter	Enhydrobacter	Bacteroides			Anaerobutyricum	Bacteroidales	Enhydrobacter
		Bacteroides	Bacteroidales	Citrobacter			Eubacterium	Eubacterium	Blautia			Anaerostipes	Bacteroides	Eubacterium
		Bifidobacterium	Bacteroides	Enhydrobacter			Faecalibacterium	Moraxella	Enhydrobacter			Arcobacter	Bifidobacterium	Moraxella
		Blautia	Bifidobacterium	Eubacterium			Moraxella	Parabacteroides	Eubacterium			Azospirillum	Blautia	Parabacteroides
		Citrobacter	Blautia	Moraxella			Parabacteroides	Prevotella	Moraxella			Bacteroidales	Dialister	Prevotella
		Dialister	Citrobacter	Parabacteroides			Phascolarctobacterium		Parabacteroides			Bacteroides	Enhydrobacter
		Enhydrobacter	Dialister	Prevotella			Prevotella		Prevotella			Bifidobacterium	Eubacterium
		Escherichia	Enhydrobacter									Bilophila	Faecalibacterium
		Eubacterium	Escherichia									Blautia	Moraxella
		Faecalibacterium	Eubacterium									Burkholderiales	Parabacteroides
		Klebsiella	Faecalibacterium									Citrobacter	Phascolarctobacterium
		Mitsuokella	Klebsiella									Clostridiales	Prevotella
		Moraxella	Mitsuokella									Clostridium	Roseburia
		Oscillibacter	Moraxella									Coprococcus	Ruminococcus
		Parabacteroides	Parabacteroides									Dialister
		Phascolarctobacterium	Phascolarctobacterium									Dorea
		Prevotella	Prevotella									Enhydrobacter
		Roseburia	Roseburia									Escherichia
		Ruminococcus	Ruminococcus									Eubacterium
												Faecalibacterium
												Flavonifractor
												Klebsiella
												Lachnospiraceae
												Megamonas
												Mitsuokella
												Moraxella
												Odoribacter
												Oscillibacter
												Parabacteroides
												Paraprevotella
												Parasutterella
												Phascolarctobacterium
												Prevotella
												Propionibacterium
												Roseburia
												Ruminococcus
												Shigella
												Subdoligranulum
												Sutterella

### Sheet: Supp7
Table S7: Sequencing effort estimation based on cell density to population size fraction.
Sample		AGS (Mbp)	C_pop (cells/L)	C_total (cells/L)	D_LOD (X)	S (Tbp)
Average Inoculum		3.1	100000	1.07776e+12	0.105361	3.52017
Average Day 7		4.4	100000	2410000000	0.105361	0.0111724
	S = (C_total / C_pop) * AGS * (D_LOD)			Theorized seq. effort required for given LOD.
	Variable definitions:
	S	Estimated number of basepairs of sequencing data to detect population
	C_pop	Cell density of target population
	C_total	Total cell density
	AGS	Average genome size of community
	D_LOD	Sequencing depth needed for robust detection
